# Efficient simultaneous mutagenesis of multiple genes in specific plant tissues by multiplex CRISPR

**DOI:** 10.1101/2020.11.13.381046

**Authors:** Norbert Bollier, Rafael Andrade Buono, Thomas B. Jacobs, Moritz K. Nowack

## Abstract

Multiplex CRISPR approaches enable mutating multiple genes in plants, however it is unclear how feasible this is in tissue-specific mutagenesis. Here we simultaneously mutated six genes either ubiquitously or exclusively in the root cap of Arabidopsis. The mutation frequencies for all target genes were positively correlated and unaffected by the order of gRNAs in the vector, indicating that efficient higher-order mutagenesis in specific plant tissues can be readily achieved.
