## Supplemental_Table_1 for "Efficient simultaneous mutagenesis of multiple genes in specific plant tissues by multiplex CRISPR"

### Sheet: Feuil1
Oligonucleotides used in this study
Oligo Number	Name	Sequence	Description	Template PCR	Reference	Method
Cloning
nobol_sgEXI1	EXI1_sgRNA	AGAGTCGAAGTAGTGATTGGATCGCATTACGAAGCGTCGGTTTTAGAGCTAGAAATAGCA	Cloning gRNA target sequence EXI1			Gibson assembly
nobol_sgGL1	GL1_sgRNA	AGAGTCGAAGTAGTGATTGGGAAAAGTTGTAGACTGAGAGTTTTAGAGCTAGAAATAGCA	Cloning gRNA target sequence GL1			Gibson assembly
nobol_sgARF7-2	ARF7-2_sgRNA	AGAGTCGAAGTAGTGATTGGCGAGTGACACAAGTACTCAGTTTTAGAGCTAGAAATAGCA	Cloning gRNA target sequence ARF7			Gibson assembly
nobol_sgARF19	ARF19_sgRNA	AGAGTCGAAGTAGTGATTGGAGAAATCACAGCTGATGTTGTTTTAGAGCTAGAAATAGCA	Cloning gRNA target sequence ARF19			Gibson assembly
nobol_sgSMB	SMB_sgRNA	AGAGTCGAAGTAGTGATTGGACTGGGACCCGAACGAACCGTTTTAGAGCTAGAAATAGCA	Cloning gRNA target sequence SMB			Gibson assembly
nobol_sgGFP	GFP_sgRNA	AGAGTCGAAGTAGTGATTGGCTGAAGCACTGCACGCCGTGTTTTAGAGCTAGAAATAGCA	Cloning gRNA target sequence GFP			Gibson assembly
Vector validation
61	GG_seq_fw	GTGAGCGGATAACAATTTCACA	Sequencing Golden Gate Entry
62	GG_seq_rev	CGACGGCCAGGTAATACGACT	Sequencing Golden Gate Entry
nobol52	pFASTR-SMBP-REV	ACACTCGCATACGCGATTAGGTCTTCACAGGAC	Sequencing pSMB:Cas9-P2A-mTagBFP2
nobol51	GT7F	CGCACTCAGTCTTTCATCTACGG	Sequencing pSMB:Cas9-P2A-mTagBFP2/ pPcUBI::Cas9-mTagBFP2
nobol68	EXI1_spacer	GATCGCATTACGAAGCGTCG	Sequencing pSMB:Cas9-P2A-mTagBFP2/ pPcUBI::Cas9-mTagBFP2
nobol69	GL1_spacer	GGAAAAGTTGTAGACTGAGA	Sequencing pSMB:Cas9-P2A-mTagBFP2/ pPcUBI::Cas9-mTagBFP2
nobol70	ARF7-2_spacer	GCGAGTGACACAAGTACTCA	Sequencing pSMB:Cas9-P2A-mTagBFP2/ pPcUBI::Cas9-mTagBFP2
nobol71	ARF19_spacer	GAGAAATCACAGCTGATGTT	Sequencing pSMB:Cas9-P2A-mTagBFP2/ pPcUBI::Cas9-mTagBFP2
nobol72	SMB_spacer	GACTGGGACCCGAACGAACC	Sequencing pSMB:Cas9-P2A-mTagBFP2/ pPcUBI::Cas9-mTagBFP2
nobol73	GFP_spacer	GCTGAAGCACTGCACGCCGT	Sequencing pSMB:Cas9-P2A-mTagBFP2/ pPcUBI::Cas9-mTagBFP2
Genotyping
nobol154	TSKO_SMB_F_tag0	ACACTCTTTCCCTACACGACGCTCTTCCGATCTAGTATAAGAAATGCAGAATCGGGTCG	Genotyping SMB	genomic DNA/Protoplasts		NGS
nobol155	TSKO_SMB_F_tag1	ACACTCTTTCCCTACACGACGCTCTTCCGATCTTTGTTGAGAAATGCAGAATCGGGTCG	Genotyping SMB	genomic DNA/Protoplasts		NGS
nobol156	TSKO_SMB_F_tag2	ACACTCTTTCCCTACACGACGCTCTTCCGATCTAACAACAGAAATGCAGAATCGGGTCG	Genotyping SMB	genomic DNA/Protoplasts		NGS
nobol157	TSKO_SMB_F_tag3	ACACTCTTTCCCTACACGACGCTCTTCCGATCTAACCGAAGAAATGCAGAATCGGGTCG	Genotyping SMB	genomic DNA/Protoplasts		NGS
nobol158	TSKO_SMB_F_tag4	ACACTCTTTCCCTACACGACGCTCTTCCGATCTAATACTAGAAATGCAGAATCGGGTCG	Genotyping SMB	genomic DNA/Protoplasts		NGS
nobol159	TSKO_SMB_F_tag5	ACACTCTTTCCCTACACGACGCTCTTCCGATCTAATTAAAGAAATGCAGAATCGGGTCG	Genotyping SMB	genomic DNA/Protoplasts		NGS
nobol160	TSKO_SMB_F_tag6	ACACTCTTTCCCTACACGACGCTCTTCCGATCTACAAGAAGAAATGCAGAATCGGGTCG	Genotyping SMB	genomic DNA/Protoplasts		NGS
nobol161	TSKO_SMB_F_tag7	ACACTCTTTCCCTACACGACGCTCTTCCGATCTACACTCAGAAATGCAGAATCGGGTCG	Genotyping SMB	genomic DNA/Protoplasts		NGS
nobol162	TSKO_GFP_F_tag8	ACACTCTTTCCCTACACGACGCTCTTCCGATCTACCATTcctgaagttcatctgcacca	Genotyping GFP	genomic DNA/Protoplasts		NGS
nobol163	TSKO_GFP_F_tag9	ACACTCTTTCCCTACACGACGCTCTTCCGATCTACCGCCcctgaagttcatctgcacca	Genotyping GFP	genomic DNA/Protoplasts		NGS
nobol164	TSKO_GFP_F_tag10	ACACTCTTTCCCTACACGACGCTCTTCCGATCTAAGCTTcctgaagttcatctgcacca	Genotyping GFP	genomic DNA/Protoplasts		NGS
nobol165	TSKO_GFP_F_tag11	ACACTCTTTCCCTACACGACGCTCTTCCGATCTAAGTCGcctgaagttcatctgcacca	Genotyping GFP	genomic DNA/Protoplasts		NGS
nobol166	TSKO_GFP_F_tag12	ACACTCTTTCCCTACACGACGCTCTTCCGATCTAGAACCcctgaagttcatctgcacca	Genotyping GFP	genomic DNA/Protoplasts		NGS
nobol167	TSKO_GFP_F_tag13	ACACTCTTTCCCTACACGACGCTCTTCCGATCTACGCAAcctgaagttcatctgcacca	Genotyping GFP	genomic DNA/Protoplasts		NGS
nobol168	TSKO_GFP_F_tag14	ACACTCTTTCCCTACACGACGCTCTTCCGATCTAGCTCAcctgaagttcatctgcacca	Genotyping GFP	genomic DNA/Protoplasts		NGS
nobol169	TSKO_GFP_F_tag15	ACACTCTTTCCCTACACGACGCTCTTCCGATCTATGAGGcctgaagttcatctgcacca	Genotyping GFP	genomic DNA/Protoplasts		NGS
nobol170	TSKO_ARF7_F_tag16	ACACTCTTTCCCTACACGACGCTCTTCCGATCTATTGACGACAGAGATGCATTGCTTGC	Genotyping ARF7	genomic DNA/Protoplasts		NGS
nobol171	TSKO_ARF7_F_tag17	ACACTCTTTCCCTACACGACGCTCTTCCGATCTCAACCTGACAGAGATGCATTGCTTGC	Genotyping ARF7	genomic DNA/Protoplasts		NGS
nobol172	TSKO_ARF7_F_tag18	ACACTCTTTCCCTACACGACGCTCTTCCGATCTCCGAACGACAGAGATGCATTGCTTGC	Genotyping ARF7	genomic DNA/Protoplasts		NGS
nobol173	TSKO_ARF7_F_tag19	ACACTCTTTCCCTACACGACGCTCTTCCGATCTCCGGTGGACAGAGATGCATTGCTTGC	Genotyping ARF7	genomic DNA/Protoplasts		NGS
nobol174	TSKO_ARF7_F_tag20	ACACTCTTTCCCTACACGACGCTCTTCCGATCTCATTCCGACAGAGATGCATTGCTTGC	Genotyping ARF7	genomic DNA/Protoplasts		NGS
nobol175	TSKO_ARF7_F_tag21	ACACTCTTTCCCTACACGACGCTCTTCCGATCTCCAGCAGACAGAGATGCATTGCTTGC	Genotyping ARF7	genomic DNA/Protoplasts		NGS
nobol176	TSKO_ARF7_F_tag22	ACACTCTTTCCCTACACGACGCTCTTCCGATCTCGCTTGGACAGAGATGCATTGCTTGC	Genotyping ARF7	genomic DNA/Protoplasts		NGS
nobol177	TSKO_ARF7_F_tag23	ACACTCTTTCCCTACACGACGCTCTTCCGATCTCGGTAAGACAGAGATGCATTGCTTGC	Genotyping ARF7	genomic DNA/Protoplasts		NGS
nobol178	TSKO_ARF19_F_tag24	ACACTCTTTCCCTACACGACGCTCTTCCGATCTCGTAGTGCGGGTGATTCAGTTTTGTT	Genotyping ARF7	genomic DNA/Protoplasts		NGS
nobol179	TSKO_ARF19_F_tag25	ACACTCTTTCCCTACACGACGCTCTTCCGATCTCGTCTCGCGGGTGATTCAGTTTTGTT	Genotyping ARF7	genomic DNA/Protoplasts		NGS
nobol180	TSKO_ARF19_F_tag26	ACACTCTTTCCCTACACGACGCTCTTCCGATCTCTAACGGCGGGTGATTCAGTTTTGTT	Genotyping ARF19	genomic DNA/Protoplasts		NGS
nobol181	TSKO_ARF19_F_tag27	ACACTCTTTCCCTACACGACGCTCTTCCGATCTCTACAAGCGGGTGATTCAGTTTTGTT	Genotyping ARF19	genomic DNA/Protoplasts		NGS
nobol182	TSKO_ARF19_F_tag28	ACACTCTTTCCCTACACGACGCTCTTCCGATCTCTATGCGCGGGTGATTCAGTTTTGTT	Genotyping ARF19	genomic DNA/Protoplasts		NGS
nobol183	TSKO_ARF19_F_tag29	ACACTCTTTCCCTACACGACGCTCTTCCGATCTGATCACGCGGGTGATTCAGTTTTGTT	Genotyping ARF19	genomic DNA/Protoplasts		NGS
nobol184	TSKO_ARF19_F_tag30	ACACTCTTTCCCTACACGACGCTCTTCCGATCTGATGGAGCGGGTGATTCAGTTTTGTT	Genotyping ARF19	genomic DNA/Protoplasts		NGS
nobol185	TSKO_ARF19_F_tag31	ACACTCTTTCCCTACACGACGCTCTTCCGATCTGCAGGCGCGGGTGATTCAGTTTTGTT	Genotyping ARF19	genomic DNA/Protoplasts		NGS
nobol186	TSKO_EXI1_F_tag32	ACACTCTTTCCCTACACGACGCTCTTCCGATCTGCCTTCgtgcttgcgtcttaaATGGA	Genotyping EXI1	genomic DNA/Protoplasts		NGS
nobol187	TSKO_EXI1_F_tag33	ACACTCTTTCCCTACACGACGCTCTTCCGATCTGAGAGTgtgcttgcgtcttaaATGGA	Genotyping EXI1	genomic DNA/Protoplasts		NGS
nobol188	TSKO_EXI1_F_tag34	ACACTCTTTCCCTACACGACGCTCTTCCGATCTGGCGAAgtgcttgcgtcttaaATGGA	Genotyping EXI1	genomic DNA/Protoplasts		NGS
nobol189	TSKO_EXI1_F_tag35	ACACTCTTTCCCTACACGACGCTCTTCCGATCTGCTCCTgtgcttgcgtcttaaATGGA	Genotyping EXI1	genomic DNA/Protoplasts		NGS
nobol190	TSKO_EXI1_F_tag36	ACACTCTTTCCCTACACGACGCTCTTCCGATCTGGTACGgtgcttgcgtcttaaATGGA	Genotyping EXI1	genomic DNA/Protoplasts		NGS
nobol191	TSKO_EXI1_F_tag37	ACACTCTTTCCCTACACGACGCTCTTCCGATCTGTTCGGgtgcttgcgtcttaaATGGA	Genotyping EXI1	genomic DNA/Protoplasts		NGS
nobol192	TSKO_EXI1_F_tag38	ACACTCTTTCCCTACACGACGCTCTTCCGATCTTAAGAGgtgcttgcgtcttaaATGGA	Genotyping EXI1	genomic DNA/Protoplasts		NGS
nobol193	TSKO_EXI1_F_tag39	ACACTCTTTCCCTACACGACGCTCTTCCGATCTTAGCGGgtgcttgcgtcttaaATGGA	Genotyping EXI1	genomic DNA/Protoplasts		NGS
nobol194	TSKO_GL1_F_tag40	GACTGGAGTTCAGACGTGTGCTCTTCCGATCTTAGGCAATGGACAGTTGAAGAAGACA	Genotyping GL1	genomic DNA/Protoplasts		NGS
nobol195	TSKO_GL1_F_tag41	GACTGGAGTTCAGACGTGTGCTCTTCCGATCTTCCAGGATGGACAGTTGAAGAAGACA	Genotyping GL1	genomic DNA/Protoplasts		NGS
nobol196	TSKO_GL1_F_tag42	GACTGGAGTTCAGACGTGTGCTCTTCCGATCTTGTTACATGGACAGTTGAAGAAGACA	Genotyping GL1	genomic DNA/Protoplasts		NGS
nobol197	TSKO_GL1_F_tag43	GACTGGAGTTCAGACGTGTGCTCTTCCGATCTTCTCGAATGGACAGTTGAAGAAGACA	Genotyping GL1	genomic DNA/Protoplasts		NGS
nobol198	TSKO_GL1_F_tag44	GACTGGAGTTCAGACGTGTGCTCTTCCGATCTTGACGTATGGACAGTTGAAGAAGACA	Genotyping GL1	genomic DNA/Protoplasts		NGS
nobol199	TSKO_GL1_F_tag45	GACTGGAGTTCAGACGTGTGCTCTTCCGATCTTTCTCCATGGACAGTTGAAGAAGACA	Genotyping GL1	genomic DNA/Protoplasts		NGS
nobol200	TSKO_GL1_F_tag46	GACTGGAGTTCAGACGTGTGCTCTTCCGATCTAACACAATGGACAGTTGAAGAAGACA	Genotyping GL1	genomic DNA/Protoplasts		NGS
nobol201	TSKO_GL1_F_tag47	GACTGGAGTTCAGACGTGTGCTCTTCCGATCTAACAGTATGGACAGTTGAAGAAGACA	Genotyping GL1	genomic DNA/Protoplasts		NGS
nobol202	TSKO_SMB_R_tag102	GACTGGAGTTCAGACGTGTGCTCTTCCGATCTAACCTCCACCCATCTTCctgcaaatt	Genotyping SMB	genomic DNA/Protoplasts		NGS
nobol203	TSKO_SMB_R_tag103	GACTGGAGTTCAGACGTGTGCTCTTCCGATCTAAGATCCACCCATCTTCctgcaaatt	Genotyping SMB	genomic DNA/Protoplasts		NGS
nobol204	TSKO_SMB_R_tag104	GACTGGAGTTCAGACGTGTGCTCTTCCGATCTAAGGCCCACCCATCTTCctgcaaatt	Genotyping SMB	genomic DNA/Protoplasts		NGS
nobol205	TSKO_GFP_R_tag105	GACTGGAGTTCAGACGTGTGCTCTTCCGATCTAAGGTGacgttgtggctgttgtagtt	Genotyping GFP	genomic DNA/Protoplasts		NGS
nobol206	TSKO_GFP_R_tag106	GACTGGAGTTCAGACGTGTGCTCTTCCGATCTAATAGGacgttgtggctgttgtagtt	Genotyping GFP	genomic DNA/Protoplasts		NGS
nobol207	TSKO_GFP_R_tag107	GACTGGAGTTCAGACGTGTGCTCTTCCGATCTAATGCAacgttgtggctgttgtagtt	Genotyping GFP	genomic DNA/Protoplasts		NGS
nobol208	TSKO_ARF7_R_tag108	GACTGGAGTTCAGACGTGTGCTCTTCCGATCTACACGTATCCTTAGCAACAAGCTCCT	Genotyping ARF7	genomic DNA/Protoplasts		NGS
nobol209	TSKO_ARF7_R_tag109	GACTGGAGTTCAGACGTGTGCTCTTCCGATCTACAGAAATCCTTAGCAACAAGCTCCT	Genotyping ARF7	genomic DNA/Protoplasts		NGS
nobol210	TSKO_ARF7_R_tag110	GACTGGAGTTCAGACGTGTGCTCTTCCGATCTACATGGATCCTTAGCAACAAGCTCCT	Genotyping ARF7	genomic DNA/Protoplasts		NGS
nobol211	TSKO_ARF19_R_tag111	GACTGGAGTTCAGACGTGTGCTCTTCCGATCTACCGGTCCGGAATCTCATTCCTAGAG	Genotyping ARF19	genomic DNA/Protoplasts		NGS
nobol212	TSKO_ARF19_R_tag112	GACTGGAGTTCAGACGTGTGCTCTTCCGATCTACCGTGCCGGAATCTCATTCCTAGAG	Genotyping ARF19	genomic DNA/Protoplasts		NGS
nobol213	TSKO_ARF19_R_tag113	GACTGGAGTTCAGACGTGTGCTCTTCCGATCTACCTCTCCGGAATCTCATTCCTAGAG	Genotyping ARF19	genomic DNA/Protoplasts		NGS
nobol214	TSKO_EXI1_R_tag114	GACTGGAGTTCAGACGTGTGCTCTTCCGATCTACCTTAacCTCATGGAAGCTGCAAAC	Genotyping EXI1	genomic DNA/Protoplasts		NGS
nobol215	TSKO_EXI1_R_tag115	GACTGGAGTTCAGACGTGTGCTCTTCCGATCTACGGTTacCTCATGGAAGCTGCAAAC	Genotyping EXI1	genomic DNA/Protoplasts		NGS
nobol216	TSKO_EXI1_R_tag116	GACTGGAGTTCAGACGTGTGCTCTTCCGATCTACTGGCacCTCATGGAAGCTGCAAAC	Genotyping EXI1	genomic DNA/Protoplasts		NGS
nobol217	TSKO_GL1_R_tag117	ACACTCTTTCCCTACACGACGCTCTTCCGATCTACTTAGGGAGACGAATAATGAGGTCT	Genotyping GL1	genomic DNA/Protoplasts		NGS
nobol218	TSKO_GL1_R_tag118	ACACTCTTTCCCTACACGACGCTCTTCCGATCTACTTCCGGAGACGAATAATGAGGTCT	Genotyping GL1	genomic DNA/Protoplasts		NGS
nobol219	TSKO_GL1_R_tag119	ACACTCTTTCCCTACACGACGCTCTTCCGATCTAGAAGTGGAGACGAATAATGAGGTCT	Genotyping GL1	genomic DNA/Protoplasts		NGS
