## Supplemental_Table_2 for "Efficient simultaneous mutagenesis of multiple genes in specific plant tissues by multiplex CRISPR"

### Sheet: Suppl. table 2
Supplemental table 2. Plasmid Overview
	Full Name	Type	Cloning sitesa	Bacterial Selection	Plant Selection	Screenable Marker	Reference	Plasmid Deposit
Golden Gate destination vectors (ccdB+)
	pFASTRK A-G		A-G	Spectinomycin	Kanamycin	FAST Red	Decaestecker. et al. (2019)	http://gateway.psb.ugent.be/search
Plant promoters
	pGG-A-pPcUBI-B	PcUBI (Petroselinum crispum UBIQUITIN) promoter	A-B	Ampicillin			Houbaert et al. (2018)	http://gateway.psb.ugent.be/search
Coding sequences
	pGG-C-Cas9-no-stop-D	Cas9-SV40	C-D	Ampicillin			This work	http://gateway.psb.ugent.be/search
C-tags
	pGG-mTagBFP2-E	mTagBFP2	D-E	Ampicillin			this work	http://gateway.psb.ugent.be/search
Plant Terminators
	pGG-E-G7T-F	G7 terminator	E-F	Ampicillin			Houbaert et al. (2018)	http://gateway.psb.ugent.be/search
Unarmed gRNA entry vectors
	pGG-A-AtU6-26-BbsI-ccdB-BbsI-B	AtU6-26 promoter and 'unarmed' gRNA scaffold	A-B	Ampicillin			Decaestecker. et al. (2019)	http://gateway.psb.ugent.be/search
	pGG-B-AtU6-26-BbsI-ccdB-BbsI-C	AtU6-26 promoter and 'unarmed' gRNA scaffold	B-C	Ampicillin			Decaestecker. et al. (2019)	http://gateway.psb.ugent.be/search
	pGG-C-AtU6-26-BbsI-ccdB-BbsI-D	AtU6-26 promoter and 'unarmed' gRNA scaffold	C-D	Ampicillin			Decaestecker. et al. (2019)	http://gateway.psb.ugent.be/search
	pGG-D-AtU6-26-BbsI-ccdB-BbsI-E	AtU6-26 promoter and 'unarmed' gRNA scaffold	D-E	Ampicillin			Decaestecker. et al. (2019)	http://gateway.psb.ugent.be/search
	pGG-E-AtU6-26-BbsI-ccdB-BbsI-F	AtU6-26 promoter and 'unarmed' gRNA scaffold	E-G	Ampicillin			Decaestecker. et al. (2019)	http://gateway.psb.ugent.be/search
	pGG-F-AtU6-26-BbsI-ccdB-BbsI-G	AtU6-26 promoter and 'unarmed' gRNA scaffold	F-G	Ampicillin			Decaestecker. et al. (2019)	http://gateway.psb.ugent.be/search
Armed gRNA entry vectors
	pGG-A-AtU6-26-BbsI-SMB-BbsI-B	AtU6-26 promoter and 'unarmed' gRNA scaffold	A-B	Ampicillin			this work	http://gateway.psb.ugent.be/search
	pGG-B-AtU6-26-BbsI-EXI1-BbsI-C	AtU6-26 promoter and 'unarmed' gRNA scaffold	B-C	Ampicillin			this work	http://gateway.psb.ugent.be/search
	pGG-C-AtU6-26-BbsI-GL1-BbsI-D	AtU6-26 promoter and 'unarmed' gRNA scaffold	C-D	Ampicillin			this work	http://gateway.psb.ugent.be/search
	pGG-D-AtU6-26-BbsI-ARF7-BbsI-E	AtU6-26 promoter and 'unarmed' gRNA scaffold	D-E	Ampicillin			this work	http://gateway.psb.ugent.be/search
	pGG-E-AtU6-26-BbsI-ARF19-BbsI-F	AtU6-26 promoter and 'unarmed' gRNA scaffold	E-G	Ampicillin			this work	http://gateway.psb.ugent.be/search
	pGG-F-AtU6-26-BbsI-GFP-BbsI-G	AtU6-26 promoter and 'unarmed' gRNA scaffold	F-G	Ampicillin			this work	http://gateway.psb.ugent.be/search
	pGG-A-AtU6-26-BbsI-GFP-BbsI-B	AtU6-26 promoter and 'unarmed' gRNA scaffold	A-B	Ampicillin			this work	http://gateway.psb.ugent.be/search
	pGG-B-AtU6-26-BbsI-ARF19-BbsI-C	AtU6-26 promoter and 'unarmed' gRNA scaffold	B-C	Ampicillin			this work	http://gateway.psb.ugent.be/search
	pGG-C-AtU6-26-BbsI-ARF7-BbsI-D	AtU6-26 promoter and 'unarmed' gRNA scaffold	C-D	Ampicillin			this work	http://gateway.psb.ugent.be/search
	pGG-D-AtU6-26-BbsI-GL1-BbsI-E	AtU6-26 promoter and 'unarmed' gRNA scaffold	D-E	Ampicillin			this work	http://gateway.psb.ugent.be/search
	pGG-E-AtU6-26-BbsI-EXI1-BbsI-F	AtU6-26 promoter and 'unarmed' gRNA scaffold	E-G	Ampicillin			this work	http://gateway.psb.ugent.be/search
	pGG-F-AtU6-26-BbsI-SMB-BbsI-G	AtU6-26 promoter and 'unarmed' gRNA scaffold	F-G	Ampicillin			this work	http://gateway.psb.ugent.be/search
Linkers
	pGG-B-Linker-C		B-C	Ampicillin			Lampropoulos et al. (2013)	Addgene ID 48821
	pGG-F-A-AarI-AarI-G-G	contains AarI restriction sites that produce A-G overhangs	F-G	Ampicillin			Decaestecker. et al. (2019)	http://gateway.psb.ugent.be/search
TSKO destination vectors compatible with multiple gRNA's
	pFASTR-SMBP-Cas9-P2A-mTagBFP2-G7T-BsaI-ccdB-CmR-BsaI		A-G	Spectinomycin, Chloramphenicol		FAST Red	This work	http://gateway.psb.ugent.be/search
	pFASTR-pPcUbi-Cas9-mTagBFP2-G7T-BsaI-ccdB-CmR-BsaI		A-G	Spectinomycin, Chloramphenicol		FAST Red	This work	http://gateway.psb.ugent.be/search
Expression vectors
	pPcUBI (I) pFASTR-pPcUbi-Cas9-mTagBFP2-G7T-AtU6-SMB-AtU6-EXI1-AtU6-GL1-AtU6-ARF7-AtU6-ARF19-AtU6-GFP			Spectinomycin		FAST Red	This work	http://gateway.psb.ugent.be/search
	pSMB (I) pFASTR-pSMB-Cas9-P2A-mTagBFP2-G7T-AtU6-SMB-AtU6-EXI1-AtU6-GL1-AtU6-ARF7-AtU6-ARF19-AtU6-GFP			Spectinomycin		FAST Red	This work	http://gateway.psb.ugent.be/search
	pPcUBI (II) pFASTR-pPcUbi-Cas9-mTagBFP2-G7T-AtU6-GFP-AtU6-ARF19-AtU6-ARF7-AtU6-GL1-AtU6-EXI1-AtU6-SMB			Spectinomycin		FAST Red	This work	http://gateway.psb.ugent.be/search
	pSMB (II) pFASTR-pSMB-Cas9-P2A-mTagBFP2-G7T-AtU6-GFP-AtU6-ARF19-AtU6-ARF7-AtU6-GL1-AtU6-EXI1-AtU6-SMB			Spectinomycin		FAST Red	This work	http://gateway.psb.ugent.be/search
